# The Converging Effects of Different Categories of Antidepressants on the Brain: A Systematic Meta-Analysis of Public Transcriptional Profiling Data from the Hippocampus and Cortex

**DOI:** 10.1101/2025.04.21.648805

**Authors:** Eva M. Geoghegan, Megan H. Hagenauer, Erin Hernandez, Sophia Espinoza, Elizabeth Flandreau, Phi T. Nguyen, Adrienne N. Santiago, Mubashshir Ra’eed Bhuiyan, Sophie Mensch, Stanley Watson, Huda Akil, René Hen

**Author notes:** **Corresponding author:** Megan Hagenauer, Michigan Neuroscience Institute, University of Michigan, Ann Arbor, MI 48109. Joint first authorship: These authors have contributed equally to this work (Eva M. Geoghegan, Megan H. Hagenauer).

## Abstract

Depression can be treated with traditional pharmaceuticals targeting monoaminergic function, non-traditional drug classes and neuromodulatory interventions. To identify mechanisms of action shared across clinically-effective antidepressant treatment categories, we performed two systematic meta-analyses of public transcriptional profiling data from adult laboratory rodents (rats, mice). The outcome variable was gene expression, measured by microarray or RNA-Seq from bulk-dissected tissue from two depression-related brain regions (hippocampus, cortex). Relevant datasets were identified in the Gemma database of curated, reprocessed transcriptional profiling data using predefined search terms and inclusion/exclusion criteria (*hippocampus:* 6-24-2024, *cortex:* 7-10-2024). Differential expression results were extracted for all genes, minimizing bias. For each gene, a random effects meta-analysis model was fit to antidepressant vs. control effect sizes (Log2 Fold Changes) from each study for each brain region, with follow-up analyses exploring sources of effect heterogeneity. For the hippocampus, 15 relevant studies were identified, containing 22 antidepressant vs. control group comparisons (collective *n*=313 samples), with approximately half representing traditional versus non-traditional antidepressants. Of 16,439 analyzed genes, 58 were consistently differentially expressed (False Discovery Rate (FDR)<0.05) following treatment. Antidepressant effects were enriched in the dentate gyrus and in gene sets related to stress regulation, brain growth and plasticity, vasculature and glia, and immune function. Comparisons with single nucleus RNA-Seq confirmed effects on specific hippocampal cell types, including potential rejuvenation of dentate granule neurons. For the cortex, 13 studies were identified, containing 16 antidepressant vs. control group comparisons (collective *n*=233 samples). Of 15,583 analyzed genes, only one was consistently differentially expressed (FDR<0.05: *Atp6v1b2*), but overall expression patterns moderately resembled the hippocampus. These genes and pathways showing consistent differential expression across treatment categories may be promising targets for novel therapies. Future work should explore relevance to human clinical populations and potential heterogeneity introduced by sex and subregion.

**Key Points:**

- Depression can be treated with traditional antidepressants targeting monoaminergic function, as well as other drug classes and non-pharmaceutical interventions.
- Understanding the congruent effects of different types of antidepressant treatments on sensitive brain regions, such as the hippocampus and cortex, can highlight essential mechanisms of action.
- A meta-analysis of public transcriptional profiling datasets identified genes and functional gene sets that are differentially expressed across antidepressant categories.

**Plain Language Summary:** Major depressive disorder is characterized by persistent depressed mood and loss of interest and pleasure in life. Worldwide, an estimated 5% of adults suffer from depression, making it a leading cause of disability. The current standard of care for depressed individuals includes psychotherapy and antidepressant medications that enhance signaling by monoamine neurotransmitters, such as serotonin and norepinephrine. Other treatments include non-traditional antidepressants that function via alternative, often unknown, mechanisms. To identify mechanisms of action shared across different categories of antidepressants, we performed a meta-analysis using public datasets to characterize changes in gene expression (mRNA) following treatment with both traditional and non-traditional antidepressants. We focused on the hippocampus and cortex, which are two brain regions that are sensitive to both depression and antidepressant usage. We found 59 genes that had consistently higher or lower levels of expression (mRNA) across antidepressant categories. The functions associated with these genes were diverse, including regulation of stress response, the immune system, brain growth and adaptability. These genes are worth investigating further as potential linchpins for antidepressant efficacy or as targets for novel therapies.

**Graphical Abstract:** 
