## Supplementary material for "The Converging Effects of Different Categories of Antidepressants on the Brain: A Systematic Meta-Analysis of Public Transcriptional Profiling Data from the Hippocampus and Cortex": Table S14

### Sheet: GSEA_Results_snRNASeq
Pathway	FullMeta_pval	FullMeta_padj	FullMeta_ES	FullMeta_NES	FullMeta_nMoreExtreme	FullMeta_size	TradMeta_pval	TradMeta_padj	TradMeta_ES	TradMeta_NES	TradMeta_nMoreExtreme	TradMeta_size	NonTradMeta_pval	NonTradMeta_padj	NonTradMeta_ES	NonTradMeta_NES	NonTradMeta_nMoreExtreme	NonTradMeta_size
Top 100 Genes Enriched In P5 vs P132 hippocampal granule cells	0.00022655	0.00084857	0.519267	2.01172	0	89	0.00061501	0.00205002	0.507633	1.84988	2	64	0.183908	0.410686	0.298392	1.17357	767	75
Top 100 Genes Enriched In P132 vs P5 hippocampal granule cells	0.0120417	0.0233751	-0.399813	-1.50082	66	92	0.163213	0.212887	-0.341247	-1.21735	834	63	0.00138265	0.0107155	-0.482508	-1.80318	7	69
Astrocytes_Flx_3wks vs Cort_Up	0.00021739	0.00084857	0.613546	2.09636	0	44	0.00061025	0.00205002	0.628516	1.95676	2	30	0.185471	0.410686	0.360448	1.21361	816	34
Astrocytes_Flx_5d vs Cort_Up	0.348928	0.391107	-0.454951	-1.1035	1789	12							0.581576	0.87686	0.367301	0.897681	2619	10
CA1_Flx_3wks vs Cort_Up	0.00441794	0.0104137	0.48857	1.73925	19	55	0.00631365	0.0157841	0.524136	1.7014	30	36	0.92651	0.996411	-0.204077	-0.692558	5231	42
CA1_Flx_3wks vs Cort_Down	0.0571737	0.0898444	-0.343992	-1.32264	317	109	0.0259411	0.0555881	-0.402541	-1.48927	132	76	0.824409	0.98295	-0.209201	-0.824275	4849	92
CA2_Flx_3wks vs Cort_Up	0.268712	0.328426	0.415946	1.15663	1295	18	0.0393057	0.0786113	0.664815	1.56856	196	10	0.207388	0.428601	0.474965	1.22572	931	12
CA2_Flx_3wks vs Cort_Down	0.133624	0.176384	-0.435508	-1.30117	704	28	0.0439713	0.0818267	-0.5577	-1.53194	220	19	0.105007	0.297066	-0.457065	-1.35328	582	23
CA3_Flx_3wks vs Cort_Up	0.00156145	0.00468436	0.519513	1.82866	6	53	0.0136902	0.0315928	0.486009	1.59189	66	38	0.598951	0.87686	0.261266	0.917949	2626	41
CA3_Flx_3wks vs Cort_Down	0.0221416	0.0384564	-0.406772	-1.4691	121	72	0.392822	0.453256	-0.306462	-1.04067	2002	49	0.571832	0.87686	-0.256036	-0.932848	3239	61
DG_Flx_3wks vs Cort_Up	0.00023143	0.00084857	0.744116	3.14567	0	158	0.00020734	0.00091419	0.75952	3.04898	0	110	0.101109	0.297066	0.279975	1.20864	400	131
DG_Flx_3wks vs Cort_Down	0.00015601	0.00084857	-0.663115	-3.10169	0	624	0.00018057	0.00091419	-0.704647	-3.24752	0	413	0.00060105	0.00621087	-0.293677	-1.41047	3	498
DG_Young_Flx_3wks vs Cort_Down	0.00018295	0.00084857	-0.547893	-1.95664	0	68	0.00019608	0.00091419	-0.629543	-2.08491	0	43	0.274086	0.531042	0.293132	1.10704	1191	59
DG_Young_Flx_3wks vs Cort_Up	0.00022543	0.00084857	0.578896	2.18617	0	77	0.00123026	0.00342981	0.524146	1.82492	5	51	0.958817	0.996411	-0.188885	-0.690375	5447	62
DG_Young_Flx_5d vs Cort_Up	0.100294	0.137904	-0.36864	-1.29262	545	62	0.368936	0.442723	-0.321772	-1.05643	1885	41	0.708377	0.954769	-0.243384	-0.857965	4058	50
DG_Young_Flx_5d vs Cort_Down	0.458731	0.488327	-0.356662	-0.996537	2400	21	0.447299	0.496999	0.369406	1.00179	2210	17	0.622288	0.87686	0.304692	0.88353	2752	19
Microglia_Flx_3wks vs Cort_Up	0.0951734	0.136553	0.325966	1.2576	419	87	0.0463685	0.0818267	0.388754	1.40411	225	61	0.750239	0.969059	0.218603	0.859762	3132	75
Microglia_Flx_3wks vs Cort_Down	0.355552	0.391107	-0.259327	-1.04391	2010	148	0.185891	0.232364	-0.302671	-1.16768	974	97	0.481859	0.829868	0.231996	0.987694	1938	119
Microglia_Flx_5d vs Cort_Up	0.8621	0.8621	0.206176	0.804557	3825	92	0.570312	0.589978	-0.257994	-0.934046	2919	68	0.996411	0.996411	0.152834	0.60635	4164	79
Microglia_Flx_5d vs Cort_Down	0.0128595	0.0235757	0.332834	1.41031	54	162	0.0012576	0.00342981	0.404518	1.63887	5	118	0.428098	0.780649	-0.243731	-1.01296	2583	131
Mossy_Flx_3wks vs Cort_Up	0.00022609	0.00084857	0.493533	1.9004	0	86	0.00020483	0.00091419	0.559591	1.99492	0	57	0.10541	0.297066	0.330545	1.27201	451	65
Mossy_Flx_3wks vs Cort_Down	0.00017696	0.00084857	-0.46217	-1.84329	0	138	0.00019117	0.00091419	-0.488076	-1.87185	0	94	0.980968	0.996411	-0.170742	-0.698862	5875	118
Mossy_Flx_5d vs Cort_Up	0.0669551	0.100433	0.626168	1.46954	324	10
Oligodendrocytes_Flx_5d vs Cort_Up	0.00816869	0.0179711	-0.592336	-1.72907	42	25	0.0953791	0.136256	-0.534332	-1.40678	482	16	0.104518	0.297066	-0.481558	-1.3629	582	19
Oligodendrocytes_Flx_5d vs Cort_Down	0.341633	0.391107	0.455196	1.10446	1673	11
CA1_ECS_vs_Cort_Down	0.0116839	0.0233751	-0.237155	-1.17467	84	1596	0.819821	0.819821	-0.186998	-0.929539	4863	1148	0.00026337	0.00408217	-0.268881	-1.37597	1	1319
CA1_ECS_vs_Cort_Up	0.00413793	0.0104137	0.363013	1.52409	17	151	0.0598291	0.0997151	0.328592	1.3019	286	103	0.179889	0.410686	0.2644	1.14055	711	130
CA3_ECS_vs_Cort_Down	0.837494	0.8621	0.192404	0.887089	3287	337	0.0688836	0.108764	0.269476	1.20953	318	254	0.0252207	0.156368	-0.284232	-1.29884	159	285
CA3_ECS_vs_Cort_Up	0.0470482	0.0776295	0.362655	1.36576	207	76	0.123105	0.167871	0.352795	1.2577	600	57	0.793778	0.98295	0.21553	0.83414	3367	68
DG_ECS_vs_Cort_Down	0.0001334	0.00084857	-0.393729	-1.971	0	2042	0.00016423	0.00091419	-0.364945	-1.83646	0	1429	0.00012837	0.00397946	-0.291195	-1.50555	0	1654
DG_ECS_vs_Cort_Up	0.00047664	0.00157293	0.424413	1.85005	1	200	0.00021331	0.00091419	0.450007	1.8739	0	144	0.0676711	0.297066	0.275826	1.23805	264	171
GABA_ECS_vs_Cort_Down	0.217423	0.27596	-0.320407	-1.15718	1197	72	0.540906	0.579543	-0.279358	-0.945564	2756	48	0.081895	0.297066	-0.367703	-1.32985	464	58
GABA_ECS_vs_Cort_Up	0.00282609	0.00777174	0.529114	1.80787	12	44	0.0763126	0.114469	0.444225	1.39529	374	31	0.929581	0.996411	0.204675	0.697175	4078	36

### Sheet: ColumnDefinitions
Column Name	Column Definition
Pathway	The gene set name
FullMeta_pval	Full Meta-Analysis: The nominal p-value for the enrichment of antidepressant-related differential expression within the gene set
FullMeta_padj	Full Meta-Analysis: False discovery rate (FDR) corrected p-value for the enrichment of antidepressant-related differential expression within the gene set
FullMeta_ES	Full Meta-Analysis: Enrichment score for the enrichment of antidepressant-related differential expression within the gene set
FullMeta_NES	Full Meta-Analysis: Normalized enrichment score for the enrichment of antidepressant-related differential expression within the gene set
FullMeta_nMoreExtreme	Full Meta-Analysis: Number of genes in the gene set with differential expression effects beyond what would be expected by random chance (as determined by permutation)
FullMeta_size	Full Meta-Analysis: Gene set size
TradMeta_pval	Traditional Antidepressant Meta-Analysis: The nominal p-value for the enrichment of antidepressant-related differential expression within the gene set
TradMeta_padj	Traditional Antidepressant Meta-Analysis: False discovery rate (FDR) corrected p-value for the enrichment of antidepressant-related differential expression within the gene set
TradMeta_ES	Traditional Antidepressant Meta-Analysis: Enrichment score for the enrichment of antidepressant-related differential expression within the gene set
TradMeta_NES	Traditional Antidepressant Meta-Analysis: Normalized enrichment score for the enrichment of antidepressant-related differential expression within the gene set
TradMeta_nMoreExtreme	Traditional Antidepressant Meta-Analysis: Number of genes in the gene set with differential expression effects beyond what would be expected by random chance (as determined by permutation)
TradMeta_size	Traditional Antidepressant Meta-Analysis: Gene set size
NonTradMeta_pval	Non-traditional Antidepressant Meta-Analysis: The nominal p-value for the enrichment of antidepressant-related differential expression within the gene set
NonTradMeta_padj	Non-traditional Antidepressant Meta-Analysis: False discovery rate (FDR) corrected p-value for the enrichment of antidepressant-related differential expression within the gene set
NonTradMeta_ES	Non-traditional Antidepressant Meta-Analysis: Enrichment score for the enrichment of antidepressant-related differential expression within the gene set
NonTradMeta_NES	Non-traditional Antidepressant Meta-Analysis: Normalized enrichment score for the enrichment of antidepressant-related differential expression within the gene set
NonTradMeta_nMoreExtreme	Non-traditional Antidepressant Meta-Analysis: Number of genes in the gene set with differential expression effects beyond what would be expected by random chance (as determined by permutation)
NonTradMeta_size	Non-traditional Antidepressant Meta-Analysis: Gene set size
More information about fGSEA analysis can be found here:
https://bioconductor.org/packages/release/bioc/html/fgsea.html
https://www.biorxiv.org/content/10.1101/060012v3
